# CanLncG4: A database curated for the assessment of G4s in the lncRNAs dysregulated in various human cancers

**DOI:** 10.1101/2024.02.21.581359

**Authors:** Shubham Sharma, Muhammad Yusuf, Noman Hasif Barbhuiya, Harshit Ramolia, Chinmayee Shukla, Deepshikha Singh, Bhaskar Datta

## Abstract

Long non-coding RNAs (lncRNAs) comprise a substantive part of the human genome and have emerged as crucial participants of cellular processes and disease pathogenesis. Dysregulated expression of lncRNAs in cancer contributes to various hallmarks of the disease, presenting novel opportunities for diagnosis and therapy. G-quadruplexes (G4s) within lncRNAs have gained attention, though their systematic evaluation in cancer biology is yet to be performed. In this work, we have formulated CanLncG4, a comprehensive database integrating experimentally validated associations between lncRNAs and cancer, and detailed predictions of their G4-forming potential. CanLncG4 categorizes predicted G4 motifs into anticipated G4 types and offers insights into the subcellular localization of the corresponding lncRNAs. It provides information on lncRNA-RNA and lncRNA-protein interactions, together with the RNA G4-binding capabilities of these proteins. To ensure the accuracy and validity of the data sourced from various databases, a meticulous examination of the output data was conducted to identify any discrepancies, including incorrect, missing, or duplicate entries. Additionally, scientific literature mining was performed to cross-validate the gathered information. Data from G4-prediction tools was generated using multiple parameter combinations to determine the parameters that yield more relevant and accurate predictions of the G4-forming potential. We validate our *in silico* G4-prediction pipeline through *in vitro* experiments, affirming the presence of G4s within specific cancer-dysregulated lncRNAs, thereby illustrating the predictive capability of CanLncG4. CanLncG4 represents a valuable resource for investigating G4-mediated lncRNA functions in diverse human cancers. It is expected to provide distinctive leads about G4-mediated lncRNA-protein interactions. CanLncG4 comprehensively documents 17,666 entries, establishing correlations between 6,408 human lncRNAs encompassing their transcript variants, and 15 distinct types of human cancers. The database is freely available at https://canlncg4.com/, offering researchers a valuable tool for exploring lncRNA and G4 biology towards cancer diagnosis and therapeutics.
