## Supplemental Data for "CanLncG4: A database curated for the assessment of G4s in the lncRNAs dysregulated in various human cancers"

### Sheet: Sheet1
Table S1. Details of the RNAs selected for in vitro investigation. DNA oligonucleotide sequences used as templates for the IVT of RNAs, cancer name, and anticipated type of G4. cDNA antisense of RNAs PQS in IVT template is underlined.
Sequences Name	Cancer Name	Anticipated type of G4	Sequences (5' to 3')	Length (nts)
Synthetic DNA
T7_RNA Promoter			TAATACGACTCACTATAGCG	20
DNA Templates for IVT of RNAs
HOXA-AS2 lncRNA	Colorectal cancer Gastric cancer Lung cancer Liver cancer Breast cancer Brain cancer Bone cancer Blood cancer	2G	TGTGTTCTTGTTCTCTGTCGTTGTTTTGTGCCTCTTTCCCCATCATCTCCCACTCCCTTTCGCTATAGTGAGTCGTATTA	80
DLX6-AS1 lncRNA	Colorectal cancer Ovarian cancer Cervical cancer Gastric cancer Head and neck cancer Lung cancer Liver cancer Breast cancer Brain cancer Bone cancer	2G	TGTGTTCTTGTTCTCTGTCGTTGTTTTGTGCCCACCCCAAGGATTTCCCTTTCCTTTCGCTATAGTGAGTCGTATTA	77
GHET1 lncRNA	Colorectal cancer Cervical cancer Gastric cancer Head and neck cancer Lung cancer Liver cancer Prostate cancer Breast cancer Brain cancer Bone cancer	3G	TGTGTTCTTGTTCTCTGTCGTTGTTTTGTGCCCAGAAACCTCCTCTCCCAGAATGGCACCAACCCCCCTTCCCTTTCGCTATAGTGAGTCGTATTA	96
LINP1 lncRNA	Ovarian cancer Cervical cancer Gastric cancer Prostate cancer Breast cancer Blood cancer	3G	TGTGTTCTTGTTCTCTGTCGTTGTTTTGTGCCCTGGTCCCCATACCCTCTCCTACCCTTTCGCTATAGTGAGTCGTATTA	80
LINC00504 lncRNA	Colorectal cancer Ovarian cancer	4G	TGTGTTCTTGTTCTCTGTCGTTGTTTTGTGCCCCCCACCCCACAACAGTCCCCAGAGTGTGATGTTCCCCTTTCGCTATAGTGAGTCGTATTA	93
